# Anatomical diversification of a skeletal novelty in bat feet

**DOI:** 10.1101/490854

**Authors:** Kathryn E. Stanchak, Jessica H. Arbour, Sharlene E. Santana

## Abstract

Neomorphic, membrane-associated skeletal rods are found in disparate vertebrate lineages, but their evolution is poorly understood. Here we show that one of these elements—the calcar of bats (Chiroptera)—is a skeletal novelty that has anatomically diversified. Our comparisons of evolutionary models of calcar length and corresponding disparity-through-time analyses indicate that the calcar diversified early in the evolutionary history of Chiroptera, as bats systematically radiated after evolving the capacity for flight. We find interspecific variation in a variety of anatomical parameters of probable importance for calcar function, which suggests that adaptive advantages provided by the calcar led to its anatomical diversification. In addition to overall length, we find that the calcar varies among bats in its tissue composition, and a synovial joint is present at the articulation between the calcar and the calcaneus ankle bone in some species. This suggests the calcar has a kinematic functional role. Our results demonstrate that novel skeletal additions can become integrated into vertebrate body plans and subsequently evolve into a variety of forms, potentially impacting clade diversification by expanding the available morphological space into which organisms can evolve.
