## Supplementary Data - Used in Analyses for "Anatomical diversification of a skeletal novelty in bat feet"

Family	Genus	Species	Binomial	FA_mean	Tib_mean	Cal_mean	CdT_mean	CdF_mean
Cistugidae	Cistugo	lesueuri	Cistugo_lesueuri	36	14	18	1.285714286	0.5
Craseonycteridae	Craseonycteris	thonglongyai	Craseonycteris_thonglongyai	24	11	0	0	0
Emballonuridae	Balantiopteryx	plicata	Balantiopteryx_plicata	41.42857143	17.14285714	13	0.756886088	0.313891654
Emballonuridae	Centronycteris	centralis	Centronycteris_centralis	45	19.5	20	1.025	0.44416996
Emballonuridae	Coleura	afra	Coleura_afra	47.625	16.25	15.375	0.94940768	0.323272605
Emballonuridae	Cormura	brevirostris	Cormura_brevirostris	46.375	16	14.75	0.925091912	0.318155976
Emballonuridae	Diclidurus	albus	Diclidurus_albus	60.25	21.5	20.5	0.953463203	0.340620601
Emballonuridae	Emballonura	semicaudata	Emballonura_semicaudata	43.625	17.375	15.75	0.907271242	0.361090976
Emballonuridae	Mosia	nigrescens	Mosia_nigrescens	33.75	11.75	9.875	0.844594988	0.292252225
Emballonuridae	Peropteryx	macrotis	Peropteryx_macrotis	42	17.625	15.75	0.895244776	0.37521898
Emballonuridae	Rhynchonycteris	naso	Rhynchonycteris_naso	37.125	13.875	18.5	1.335210623	0.498578708
Emballonuridae	Saccolaimus	saccolaimus	Saccolaimus_saccolaimus	69.8	27.2	21	0.771952058	0.300840522
Emballonuridae	Saccopteryx	bilineata	Saccopteryx_bilineata	45.125	20.625	17.625	0.856958292	0.391217068
Emballonuridae	Taphozous	melanopogon	Taphozous_melanopogon	62.75	22.625	17.375	0.767539526	0.276800343
Furipteridae	Furipterus	horrens	Furipterus_horrens	34.57142857	13.85714286	15.42857143	1.120774464	0.446822365
Hipposideridae	Asellia	tridens	Asellia_tridens	48.625	18.5	9.875	0.534356725	0.202998509
Hipposideridae	Aselliscus	tricuspidatus	Aselliscus_tricuspidatus	40.5	14.125	8.875	0.629624542	0.219126351
Hipposideridae	Coelops	frithii	Coelops_frithii	36.5	16	4.75	0.297743056	0.130407311
Hipposideridae	Hipposideros	armiger	Hipposideros_armiger	92	39.375	23.25	0.591085744	0.252784798
Hipposideridae	Hipposideros	bicolor	Hipposideros_bicolor	42.42857143	18.14285714	10.14285714	0.556046366	0.237974581
Hipposideridae	Hipposideros	caffer	Hipposideros_caffer	47	18.875	12.125	0.64118937	0.257264865
Hipposideridae	Hipposideros	cervinus	Hipposideros_cervinus	46.28571429	16.85714286	10.42857143	0.619047619	0.225598478
Hipposideridae	Hipposideros	cyclops	Hipposideros_cyclops	65.4	30.6	15	0.489919355	0.22871009
Hipposideridae	Hipposideros	diadema	Hipposideros_diadema	79.625	31.25	20	0.64063606	0.251689532
Hipposideridae	Hipposideros	larvatus	Hipposideros_larvatus	59.2	22.2	14	0.631517034	0.237002575
Hipposideridae	Hipposideros	pomona	Hipposideros_pomona	40.71428571	17.85714286	10.28571429	0.575762322	0.252529012
Hipposideridae	Hipposideros	pratti	Hipposideros_pratti	85.75	34.25	26.25	0.766717596	0.306481637
Megadermatidae	Cardioderma	cor	Cardioderma_cor	52	29.57142857	7.142857143	0.241449683	0.137437821
Megadermatidae	Macroderma	gigas	Macroderma_gigas	103	48.5	26	0.536386022	0.252603614
Megadermatidae	Megaderma	spasma	Megaderma_spasma	55.71428571	29.85714286	12.14285714	0.408131295	0.218699363
Miniopteridae	Miniopterus	australis	Miniopterus_australis	37.5	14.5	12	0.828571429	0.320373005
Miniopteridae	Miniopterus	fuscus	Miniopterus_fuscus	41.75	16.625	13.375	0.806302675	0.320197841
Miniopteridae	Miniopterus	majori	Miniopterus_majori	39.8	15.2	11.8	0.774789916	0.295508001
Miniopteridae	Miniopterus	manavi	Miniopterus_manavi	35.75	13.5	12	0.889423077	0.335437552
Miniopteridae	Miniopterus	schreibersii	Miniopterus_schreibersii	45.16666667	18.16666667	15.16666667	0.835282651	0.335964875
Miniopteridae	Miniopterus	tristis	Miniopterus_tristis	52	20.75	16.875	0.813555195	0.324498705
Molossidae	Chaerephon	pumilus	Chaerephon_pumilus	35.57142857	10.85714286	15.85714286	1.462337662	0.446094474
Molossidae	Cheiromeles	torquatus	Cheiromeles_torquatus	70	26.33333333	30	1.141025641	0.429347826
Molossidae	Cynomops	planirostris	Cynomops_planirostris	32	9.75	18	1.85	0.562774927
Molossidae	Eumops	auripendulus	Eumops_auripendulus	58.16666667	18.33333333	20.83333333	1.13546325	0.358061101
Molossidae	Eumops	perotis	Eumops_perotis	73.57142857	22.57142857	23.42857143	1.039041704	0.318343813
Molossidae	Molossops	temminckii	Molossops_temminckii	29.375	9	11.75	1.305555556	0.400254913
Molossidae	Molossus	molossus	Molossus_molossus	37	12.28571429	15.71428571	1.282051282	0.425094267
Molossidae	Mops	condylurus	Mops_condylurus	43.6	15.2	15.8	1.040833333	0.362619551
Molossidae	Mormopterus	acetabulosus	Mormopterus_acetabulosus	39	11	19	1.727272727	0.487179487
Molossidae	Myopterus	daubentonii	Myopterus_daubentonii	52	16	16	1	0.307692308
Molossidae	Nyctinomops	laticaudatus	Nyctinomops_laticaudatus	42.125	12.875	19.5	1.514423077	0.462403208
Molossidae	Otomops	martiensseni	Otomops_martiensseni	65	21	19	0.904761905	0.292307692
Molossidae	Promops	centralis	Promops_centralis	50.5	18.5	23.33333333	1.261695906	0.460909732
Molossidae	Sauromys	petrophilus	Sauromys_petrophilus	37	11	13	1.181818182	0.351351351
Molossidae	Tadarida	brasiliensis	Tadarida_brasiliensis	39.5	11.375	16.875	1.491142191	0.42729286
Mormoopidae	Mormoops	blainvillii	Mormoops_blainvillei	45.33333333	20.22222222	20.11111111	0.995855379	0.443599543
Mormoopidae	Pteronotus	davyi	Pteronotus_davyi	46.28571429	18.42857143	22.42857143	1.219298246	0.485006534
Mormoopidae	Pteronotus	personatus	Pteronotus_personatus	43.33333333	16.66666667	21.66666667	1.302696078	0.500352361
Mystacinidae	Mystacina	tuberculata	Mystacina_tuberculata	39	14	18.5	1.321428571	0.474358974
Myzopodidae	Myzopoda	aurita	Myzopoda_aurita	46.875	17.625	14.25	0.808823529	0.304190997
Natalidae	Chilonatalus	micropus	Chilonatalus_micropus	32.75	15.75	16.625	1.057501751	0.507345978
Natalidae	Natalus	mexicanus	Natalus_stramineus	36.625	19.375	18	0.929244987	0.491363685
Natalidae	Nyctiellus	lepidus	Nyctiellus_lepidus	28.25	12.125	11.25	0.927884615	0.397528964
Noctilionidae	Noctilio	leporinus	Noctilio_leporinus	84.625	40.375	45.75	1.135377768	0.540446695
Nycteridae	Nycteris	hispida	Nycteris_hispida	37.625	18.125	16.625	0.91498968	0.441146747
Nycteridae	Nycteris	macrotis	Nycteris_macrotis	48.14285714	22.57142857	17.14285714	0.762410798	0.356464067
Phyllostomidae	Ametrida	centurio	Ametrida_centurio	29.125	14.75	5.25	0.35639881	0.182266465
Phyllostomidae	Anoura	geoffroyi	Anoura_geoffroyi	43.25	15.125	4	0.266264006	0.092632796
Phyllostomidae	Ardops	nichollsi	Ardops_nichollsi	46.875	18.75	4.625	0.246856418	0.098772249
Phyllostomidae	Ariteus	flavescens	Ariteus_flavescens	39.16666667	14.83333333	4.5	0.308669109	0.114641686
Phyllostomidae	Artibeus	jamaicensis	Artibeus_jamaicensis	57.25	21.25	6.625	0.312649738	0.115623453
Phyllostomidae	Brachyphylla	nana	Brachyphylla_nana	56	22.625	2.25	0.099170078	0.04012802
Phyllostomidae	Carollia	perspicillata	Carollia_perspicillata	42.28571429	18.71428571	8	0.427318296	0.18960564
Phyllostomidae	Centurio	senex	Centurio_senex	40.5	17	6	0.35625	0.148392164
Phyllostomidae	Chiroderma	villosum	Chiroderma_villosum	44.66666667	16.83333333	7.666666667	0.460357491	0.171583681
Phyllostomidae	Choeroniscus	godmani	Choeroniscus_godmani	31	11	6	0.545454545	0.193548387
Phyllostomidae	Chrotopterus	auritus	Chrotopterus_auritus	77.75	35.125	22.375	0.636817012	0.287915695
Phyllostomidae	Dermanura	phaeotis	Dermanura_phaeotis	35.66666667	12.66666667	5	0.395299145	0.14021164
Phyllostomidae	Desmodus	rotundus	Desmodus_rotundus	59.375	24.875	2	0.080517001	0.03373872
Phyllostomidae	Diaemus	youngi	Diaemus_youngi	48.875	23.25	0	0	0
Phyllostomidae	Diphylla	ecaudata	Diphylla_ecaudata	52.875	20.625	3.5	0.170305024	0.066264938
Phyllostomidae	Ectophylla	alba	Ectophylla_alba	28.57142857	11	4	0.364502165	0.140141267
Phyllostomidae	Erophylla	bombifrons	Erophylla_bombifrons	46.2	20.2	2.4	0.119047619	0.052109672
Phyllostomidae	Glossophaga	commissarisi	Glossophaga_commissarisi	34.2	13.6	4.8	0.352747253	0.140306426
Phyllostomidae	Glyphonycteris	sylvestris	Glyphonycteris_sylvestris	38.8	15.4	8.2	0.534236695	0.211837807
Phyllostomidae	Hylonycteris	underwoodi	Hylonycteris_underwoodi	32	11.125	5.875	0.526515152	0.183360826
Phyllostomidae	Lampronycteris	brachyotis	Lampronycteris_brachyotis	39.875	16.375	13.125	0.802522467	0.329399234
Phyllostomidae	Leptonycteris	yerbabuenae	Leptonycteris_yerbabuenae	52.125	20.25	5.25	0.259674755	0.100737369
Phyllostomidae	Lichonycteris	obscura	Lichonycteris_obscura	31.75	11.125	6.75	0.609469697	0.212312133
Phyllostomidae	Lionycteris	spurrelli	Lionycteris_spurrelli	33.75	13	4.5	0.345695971	0.133142083
Phyllostomidae	Lonchophylla	thomasi	Lonchophylla_thomasi	32	12.5	5.625	0.453296703	0.176194853
Phyllostomidae	Lonchorhina	aurita	Lonchorhina_aurita	48.25	21.125	16.25	0.770670996	0.336752113
Phyllostomidae	Lophostoma	brasiliense	Lophostoma_brasiliense	34.5	17.875	12.625	0.711040162	0.366217851
Phyllostomidae	Macrophyllum	macrophyllum	Macrophyllum_macrophyllum	34.8	15.4	19	1.235833333	0.545440115
Phyllostomidae	Macrotus	waterhousii	Macrotus_waterhousii	52.375	22	11.625	0.528456145	0.2219658
Phyllostomidae	Mesophylla	macconnelli	Mesophylla_macconnelli	30.25	11	3.5	0.318181818	0.115591398
Phyllostomidae	Micronycteris	microtis	Micronycteris_microtis	35.4	15.8	12.6	0.798676471	0.355826331
Phyllostomidae	Mimon	crenulatum	Mimon_crenulatum	47.625	21.75	18.25	0.838792819	0.383027986
Phyllostomidae	Monophyllus	redmani	Monophyllus_redmani	38	15.85714286	4.571428571	0.289565826	0.120423199
Phyllostomidae	Phylloderma	stenops	Phylloderma_stenops	70.28571429	30.14285714	14.85714286	0.493275303	0.211429471
Phyllostomidae	Phyllonycteris	poeyi	Phyllonycteris_poeyi	45.83333333	24.33333333	0	0	0
Phyllostomidae	Phyllops	falcatus	Phyllops_falcatus	36.5	13.5	4	0.296703297	0.10960961
Phyllostomidae	Phyllostomus	hastatus	Phyllostomus_hastatus	84.875	32.25	24.375	0.756349069	0.287596003
Phyllostomidae	Platalina	genovensium	Platalina_genovensium	47.625	19.25	8.25	0.428534879	0.173095053
Phyllostomidae	Platyrrhinus	helleri	Platyrrhinus_helleri	37.16666667	13.83333333	4.333333333	0.312576313	0.116432222
Phyllostomidae	Pygoderma	bilabiatum	Pygoderma_bilabiatum	38	17.5	6.25	0.356811146	0.164760915
Phyllostomidae	Rhinophylla	pumilio	Rhinophylla_pumilio	33.25	11.625	4.125	0.355113636	0.123973453
Phyllostomidae	Sphaeronycteris	toxophyllum	Sphaeronycteris_toxophyllum	39.125	17.5	4.125	0.235702614	0.105437434
Phyllostomidae	Stenoderma	rufum	Stenoderma_rufum	47.5	18.5	4	0.215643275	0.083961846
Phyllostomidae	Sturnira	lilium	Sturnira_lilium	42.2	17	0	0	0
Phyllostomidae	Tonatia	saurophila	Tonatia_saurophila	53.4	25.6	16.6	0.648868946	0.311025336
Phyllostomidae	Trachops	cirrhosus	Trachops_cirrhosus	58.125	25.375	14	0.551923077	0.241291212
Phyllostomidae	Uroderma	bilobatum	Uroderma_bilobatum	38.875	14.375	4.75	0.329007757	0.121663376
Phyllostomidae	Vampyrodes	major	Vampyrodes_major	53.2	18.8	6.2	0.330409357	0.116681913
Phyllostomidae	Vampyrum	spectrum	Vampyrum_spectrum	106.125	55.625	38.125	0.686237721	0.359268311
Pteropodidae	Aethalops	alecto	Aethalops_alecto	46.25	16.875	2.125	0.126991422	0.046027341
Pteropodidae	Balionycteris	maculata	Balionycteris_maculata	40.5	13.25	4	0.302655678	0.098898969
Pteropodidae	Casinycteris	argynnis	Casinycteris_argynnis	55	21	7	0.333333333	0.127272727
Pteropodidae	Chironax	melanocephalus	Chironax_melanocephalus	45.625	15.875	4	0.253267974	0.087754569
Pteropodidae	Cynopterus	sphinx	Cynopterus_sphinx	69.4	26.2	6.2	0.235726496	0.089387853
Pteropodidae	Dobsonia	minor	Dobsonia_minor	82.85714286	30.57142857	9.428571429	0.310032973	0.11390817
Pteropodidae	Eidolon	helvum	Eidolon_helvum	119.2	49.8	13	0.263753799	0.108988628
Pteropodidae	Eonycteris	spalea	Eonycteris_spelaea	69.42857143	30.85714286	6.142857143	0.199064626	0.088674199
Pteropodidae	Epomophorus	wahlbergi	Epomophorus_wahlbergi	77.625	31.375	7	0.223284193	0.089841079
Pteropodidae	Epomops	franqueti	Epomops_franqueti	87	34	8	0.235294118	0.091954023
Pteropodidae	Haplonycteris	fischeri	Haplonycteris_fischeri	48.5	18	5	0.277777778	0.103103741
Pteropodidae	Harpyionycteris	celebensis	Harpyionycteris_celebensis	85.25	28.5	0	0	0
Pteropodidae	Hypsignathus	monstrosus	Hypsignathus_monstrosus	127.75	53.5	13.75	0.257363506	0.107771038
Pteropodidae	Macroglossus	minimus	Macroglossus_minimus	39.25	15.5	2.5	0.165340909	0.063482916
Pteropodidae	Megaerops	ecaudatus	Megaerops_ecaudatus	52.77777778	20.88888889	5.666666667	0.271634217	0.10773354
Pteropodidae	Megaloglossus	azagnyi	Megaloglossus_azagnyi	40	16.75	3.75	0.224264706	0.094059022
Pteropodidae	Melonycteris	fardoulisi	Melonycteris_fardoulisi	54	22	5	0.227272727	0.092592593
Pteropodidae	Micropteropus	pusillus	Micropteropus_pusillus	49.5	20.33333333	4.833333333	0.237878788	0.09783821
Pteropodidae	Myonycteris	leptodon	Myonycteris_leptodon	61.28571429	24.42857143	5.428571429	0.222795827	0.088636573
Pteropodidae	Nanonycteris	veldkampii	Nanonycteris_veldkampii	48.25	19	4	0.209197012	0.082389887
Pteropodidae	Nyctimene	albiventer	Nyctimene_albiventer	53.5	21.375	7.375	0.345238095	0.138086126
Pteropodidae	Paranyctimene	raptor	Paranyctimene_raptor	48.11111111	18.88888889	6.555555556	0.347703037	0.136277808
Pteropodidae	Penthetor	lucasi	Penthetor_lucasi	60.5	28	4	0.142813051	0.066060624
Pteropodidae	Ptenochirus	jagori	Ptenochirus_jagori	76	28.16666667	8.166666667	0.294714385	0.107835199
Pteropodidae	Pteropus	conspicillatus	Pteropus_conspicillatus	168.75	73.5	21.25	0.289570707	0.126024088
Pteropodidae	Pteropus	scapulatus	Pteropus_scapulatus	132.6	63	15.6	0.247755086	0.118152032
Pteropodidae	Rousettus	aegyptiacus	Rousettus_aegyptiacus	93.33333333	40.16666667	8.833333333	0.220548487	0.094669286
Pteropodidae	Scotonycteris	zenkeri	Scotonycteris_zenkeri	50.33333333	19.66666667	6	0.305263158	0.119215686
Pteropodidae	Sphaerias	blanfordi	Sphaerias_blanfordi	54.2	20.8	0	0	0
Pteropodidae	Syconycteris	australis	Syconycteris_australis	42.33333333	16.33333333	2	0.12254902	0.047267915
Pteropodidae	Thoopterus	nigrescens	Thoopterus_nigrescens	75.5	30.75	8	0.25969422	0.105868721
Rhinolophidae	Rhinolophus	acuminatus	Rhinolophus_acuminatus	45.125	19.25	12.25	0.636659357	0.271723129
Rhinolophidae	Rhinolophus	affinis	Rhinolophus_affinis	49.75	21.875	14.125	0.648199984	0.284088342
Rhinolophidae	Rhinolophus	arcuatus	Rhinolophus_arcuatus	45.125	20.375	12	0.588791581	0.265930559
Rhinolophidae	Rhinolophus	borneensis	Rhinolophus_borneensis	42	17.16666667	11.5	0.670751634	0.273820778
Rhinolophidae	Rhinolophus	cornutus	Rhinolophus_cornutus	39	16.75	12.875	0.767310049	0.329824561
Rhinolophidae	Rhinolophus	euryotis	Rhinolophus_euryotis	51.25	24.125	13.125	0.543759058	0.256010949
Rhinolophidae	Rhinolophus	ferrumequinum	Rhinolophus_ferrumequinum	54.75	23.5	15.625	0.665307971	0.2857773
Rhinolophidae	Rhinolophus	fumigatus	Rhinolophus_fumigatus	54.85714286	22.42857143	13.71428571	0.612362534	0.250374418
Rhinolophidae	Rhinolophus	hipposideros	Rhinolophus_hipposideros	36.42857143	16.71428571	11.14285714	0.667016807	0.307255861
Rhinolophidae	Rhinolophus	landeri	Rhinolophus_landeri	41.25	17.5	11.375	0.653637771	0.276369419
Rhinolophidae	Rhinolophus	malayanus	Rhinolophus_malayanus	39.5	16.25	10	0.621162281	0.253602757
Rhinolophidae	Rhinolophus	monoceros	Rhinolophus_monoceros	35.71428571	15	10.71428571	0.714540816	0.300567282
Rhinolophidae	Rhinolophus	pusillus	Rhinolophus_pusillus	37.625	14.875	10.375	0.696205357	0.27597761
Rhinolophidae	Rhinolophus	simulator	Rhinolophus_simulator	43.85714286	17.28571429	12	0.695273109	0.273633343
Rhinolophidae	Rhinolophus	virgo	Rhinolophus_virgo	38.125	15.125	10.125	0.670535714	0.265532486
Rhinonycteridae	Cloeotis	percivali	Cloeotis_percivali	33	13	9.5	0.730769231	0.287878788
Rhinonycteridae	Rhinonicteris	aurantia	Rhinonicteris_aurantia	45.5	16.5	12.5	0.761029412	0.275120773
Rhinonycteridae	Triaenops	persicus	Triaenops_persicus	50.125	18.125	12.25	0.677795515	0.244531906
Rhinopomatidae	Rhinopoma	hardwickii	Rhinopoma_hardwickii	50.25	22.875	0	0	0
Thyropteridae	Thyroptera	tricolor	Thyroptera_tricolor	34.625	16.25	9.125	0.561580882	0.263712758
Vespertilionidae	Antrozous	pallidus	Antrozous_pallidus	55.66666667	22	13.16666667	0.600126386	0.236530991
Vespertilionidae	Arielulus	circumdatus	Arielulus_circumdatus	35	12	17	1.416666667	0.485714286
Vespertilionidae	Barbastella	barbastellus	Barbastella_barbastellus	38.33333333	18.16666667	14.16666667	0.778953102	0.369415629
Vespertilionidae	Bauerus	dubiaquercus	Bauerus_dubiaquercus	53.625	23.625	21.375	0.906457039	0.398624938
Vespertilionidae	Chalinolobus	gouldii	Chalinolobus_gouldii	43.16666667	18.66666667	16	0.857421331	0.370070608
Vespertilionidae	Corynorhinus	townsendii	Corynorhinus_townsendii	42.75	19	14.75	0.776315789	0.345099668
Vespertilionidae	Eptesicus	brasiliensis	Eptesicus_brasiliensis	40.5	15	13	0.869642857	0.321138211
Vespertilionidae	Eptesicus	fuscus	Eptesicus_fuscus	46.375	19.25	16.75	0.87315685	0.361288896
Vespertilionidae	Eptesicus	serotinus	Eptesicus_serotinus	51.625	20.875	20.375	0.980438312	0.394793238
Vespertilionidae	Euderma	maculatum	Euderma_maculatum	49.66666667	20	22.66666667	1.135254804	0.456449246
Vespertilionidae	Falsistrellus	petersi	Falsistrellus_petersi	37.5	12.66666667	14.83333333	1.172619048	0.395359928
Vespertilionidae	Glauconycteris	argentata	Glauconycteris_argentata	41.66666667	19	16.33333333	0.859649123	0.392179636
Vespertilionidae	Glischropus	tylopus	Glischropus_tylopus	27.25	11.75	12.5	1.0625	0.461004274
Vespertilionidae	Harpiocephalus	harpia	Harpiocephalus_harpia	48.25	22.25	17	0.769209957	0.353326096
Vespertilionidae	Hypsugo	pulveratus	Hypsugo_pulveratus	33	12.66666667	14	1.104700855	0.424107143
Vespertilionidae	Ia	io	Ia_io	72	31	32	1.032258065	0.444444444
Vespertilionidae	Idionycteris	phyllotis	Idionycteris_phyllotis	45.66666667	19.33333333	18.66666667	0.964912281	0.407983629
Vespertilionidae	Kerivoula	hardwickii	Kerivoula_hardwickii	33.25	15.75	12.375	0.788357843	0.372130443
Vespertilionidae	Kerivoula	papillosa	Kerivoula_papillosa	41.57142857	20.14285714	16.71428571	0.830504834	0.402742728
Vespertilionidae	Laephotis	wintoni	Laephotis_wintoni	36	14	16	1.142857143	0.444444444
Vespertilionidae	Lasionycteris	noctivagans	Lasionycteris_noctivagans	39	14.66666667	15.66666667	1.074893162	0.402327935
Vespertilionidae	Lasiurus	borealis	Lasiurus_borealis	39.14285714	18.42857143	15.14285714	0.822472849	0.386566386
Vespertilionidae	Murina	aurata	Murina_aurata	30	15	13	0.866666667	0.433333333
Vespertilionidae	Murina	cyclotis	Murina_cyclotis	36.625	17.625	14.25	0.809425525	0.390238729
Vespertilionidae	Murina	tubinaris	Murina_tubinaris	32	17	12	0.705882353	0.375
Vespertilionidae	Myotis	adversus	Myotis_adversus	39.375	16.375	15	0.92120098	0.381472795
Vespertilionidae	Myotis	albescens	Myotis_albescens	34.25	13.875	11.375	0.819871795	0.332576288
Vespertilionidae	Myotis	bocagei	Myotis_bocagii	37	17	14	0.823529412	0.376556777
Vespertilionidae	Myotis	californicus	Myotis_californicus	30.83333333	13.16666667	12.33333333	0.936813187	0.399966398
Vespertilionidae	Myotis	daubentonii	Myotis_daubentonii	37.25	16.625	16.375	0.985294118	0.439733321
Vespertilionidae	Myotis	gomantongensis	Myotis_gomantongensis	41.33333333	17.33333333	13	0.752178649	0.314867222
Vespertilionidae	Myotis	grisescens	Myotis_grisescens	42.75	17	19.625	1.156862745	0.459160752
Vespertilionidae	Myotis	hasseltii	Myotis_hasseltii	38.33333333	16.66666667	17.5	1.049019608	0.455556315
Vespertilionidae	Myotis	horsefieldii	Myotis_horsfieldii	36.125	15.875	14.625	0.922916667	0.406230758
Vespertilionidae	Myotis	keaysi	Myotis_keaysi	36.75	15.125	12.5	0.827460407	0.341092447
Vespertilionidae	Myotis	levis	Myotis_levis	38	16	14	0.875	0.368366342
Vespertilionidae	Myotis	lucifugus	Myotis_lucifugus	36.85714286	16.14285714	14.42857143	0.895798319	0.391933018
Vespertilionidae	Myotis	macrotarsus	Myotis_macrotarsus	45.625	18.625	18.5	0.99378655	0.405753477
Vespertilionidae	Myotis	muricola	Myotis_muricola	34.625	15.25	12.625	0.830803571	0.365203721
Vespertilionidae	Myotis	myotis	Myotis_myotis	60.375	24.25	21.375	0.883056717	0.354609088
Vespertilionidae	Myotis	nattereri	Myotis_nattereri	39.5	17.25	15.25	0.88934576	0.386184211
Vespertilionidae	Myotis	nigricans	Myotis_nigricans	34.57142857	14.42857143	13.28571429	0.923129252	0.385188174
Vespertilionidae	Myotis	riparius	Myotis_riparius	35.6	14	12.6	0.901904762	0.354153986
Vespertilionidae	Myotis	siligorensis	Myotis_siligorensis	34.5	14	14.33333333	1.027350427	0.415686275
Vespertilionidae	Myotis	sodalis	Myotis_sodalis	37.85714286	14.71428571	13.57142857	0.922959184	0.358479358
Vespertilionidae	Myotis	tricolor	Myotis_tricolor	49	20.4	20.4	1.003773069	0.416136054
Vespertilionidae	Neoromicia	nanus	Neoromicia_nana	26.25	9	10	1.111111111	0.381018519
Vespertilionidae	Nyctalus	noctula	Nyctalus_noctula	51	17.5	25.75	1.471362229	0.505416667
Vespertilionidae	Nycticeinops	schlieffeni	Nycticeinops_schlieffeni	30.75	11.375	11	0.969381313	0.358613782
Vespertilionidae	Nycticeius	humeralis	Nycticeius_humeralis	34	12.125	12.75	1.052083333	0.375267645
Vespertilionidae	Nyctophilus	geoffroyi	Nyctophilus_geoffroyi	36.75	16.375	14	0.856239788	0.381247655
Vespertilionidae	Otonycteris	hemprichii	Otonycteris_hemprichii	59.75	23.25	16	0.688362978	0.267564183
Vespertilionidae	Parastrellus	hesperus	Parastrellus_hesperus	29.55555556	11.11111111	10.55555556	0.954713805	0.357397108
Vespertilionidae	Pipistrellus	javanicus	Pipistrellus_javanicus	32.71428571	11.85714286	13	1.098484848	0.397411017
Vespertilionidae	Pipistrellus	pipistrellus	Pipistrellus_pipistrellus	29.875	11	12.5	1.139583333	0.418780126
Vespertilionidae	Plecotus	auritus	Plecotus_auritus	37.83333333	17.83333333	14	0.789389118	0.370837943
Vespertilionidae	Plecotus	christii	Plecotus_christii	38	17.33333333	15	0.86546841	0.395010395
Vespertilionidae	Rhogeessa	parvula	Rhogeessa_parvula	28	11.5	11.125	0.969405594	0.39709907
Vespertilionidae	Scotoecus	hirundo	Scotoecus_hirundo	30.42857143	10.85714286	11.42857143	1.052164502	0.376106388
Vespertilionidae	Scotomanes	ornatus	Scotomanes_ornatus	54.4	22.4	20.8	0.929828722	0.38154405
Vespertilionidae	Scotophilus	dinganii	Scotophilus_dinganii	52.625	21.5	16.875	0.784678315	0.32035594
Vespertilionidae	Scotophilus	kuhlii	Scotophilus_kuhlii	49.5	18.125	18.125	1.008743101	0.367140084
Vespertilionidae	Tylonycteris	robustula	Tylonycteris_robustula	29.125	11.625	12.875	1.108901515	0.442374795
Vespertilionidae	Vespertilio	murinus	Vespertilio_murinus	39.4	16.8	14.4	0.85996732	0.365958
